# A Cell Type Enrichment Analysis Tool for Brain DNA Methylation Data (CEAM)

**DOI:** 10.1101/2025.07.08.663671

**Authors:** Joshua Müller, Valentin Laroche, Jennifer Imm, Luke Weymouth, Joshua Harvey, Adam R. Smith, Daniel van den Hove, Katie Lunnon, Rachel Cavill, Ehsan Pishva

## Abstract

DNA methylation signatures are highly cell type-specific, yet most epigenome-wide association studies (EWAS) are performed on bulk tissue, potentially obscuring critical cell type-specific patterns. Existing computational tools for detecting cell type-specific DNAm changes are often limited by the accuracy of cell type deconvolution algorithms. Here, we introduce CEAM (Cell-type Enrichment Analysis for Methylation), a robust and interpretable framework for cell type enrichment analysis in DNA methylation data. CEAM applies over-representation analysis with cell type-specific CpG panels from Illumina EPIC arrays derived from nuclei-sorted cortical post-mortem brains from neurologically healthy aged individuals. The constructed CpG panels were systematically evaluated using both simulated datasets and published EWAS results from Alzheimer’s disease, Lewy body disease, and multiple sclerosis. CEAM demonstrated resilience to shifts in cell type composition, a common confounder in EWAS, and remained accurate across a wide range of differentially methylated positions, underscoring its flexibility. Application to existing EWAS findings generated in neurodegenerative diseases revealed enrichment patterns concordant with established disease biology, confirming CEAM’s biological relevance. The workflow is publicly available as an interactive Shiny app (https://um-dementia-systems-biology.shinyapps.io/CEAM/) enabling rapid, interpretable analysis of cell type-specific DNAm changes from bulk EWAS.
