## Supplementray Tables for "A Cell Type Enrichment Analysis Tool for Brain DNA Methylation Data (CEAM)"

### Sheet: Table S1
	Supplementary Table 1: Enrichment results of AD-associated DMPs(n = 236) from the meta-analysis of Braak NFT stage by Smith et al. 2021.The high-specificity, medium-specificity and low-specificity CpG sets were used to test for enrichment of specific cell-types in the 236 Braak NFT-associated DMPs reported by Smith et al. 2021. Shown is the odds ratio, associated P-value, overlap in CpGs, expecte…
		CpG Set	Odds Ratio	P-value	Overlap	Expected Count	Set Size	q-value
	High-specificity	MG	23.5667	6.41e-54	58	3.24515	6677	1.03e-52
		OLIG	0	1	0	0.479701	987	1
		NEU	0	1	0	5.73114	11792	1
		AST	0	1	0	0.953085	1961	1
	Medium-specificity	MG	16.5133	1.31e-66	91	8.6808	17861	5.26e-66
		OLIG	1.02034	0.51452	12	11.7729	24223	1
		NEU	0.927057	0.643782	13	13.9619	28727	1
		AST	2.24635	0.000121	30	14.376	29579	0.000483
	Low-specificity	MG	54.9192	1.6e-169	196	19.4175	39952	6.5e-169
		OLIG	0.9021	0.689949	16	17.6061	36225	1
		NEU	0.777003	0.885267	20	25.1262	51698	1
		AST	2.38667	3e-06	41	19.1181	39336	1.2e-05

### Sheet: Table S2
	Supplementary Table 2: Enrichment results of LBD-associated DMPs (n = 72) from the meta-analysis of Braak LB stage by Harvey et al. 2025.The high-specificity, medium-specificity and low-specificity CpG sets were used to test for enrichment of specific cell-types in the 72 Braak LB-associated DMPs reported by Harvey et al. 2025. Shown is the odds ratio, associated P-value, overlap in CpGs, expecte…
		CpG Set	Odds Ratio	P-value	Overlap	Expected Count	Set Size	q-value
	High-specificity	MG	4.30991	0.001897	7	1.75769	19169	0.030348
		OLIG	12.7778	0.001959	3	0.244549	2667	0.031344
		NEU	1.34559	0.39282	3	2.25404	24582	1
		AST	0	1	0	0.437475	4771	1
	Medium-specificity	MG	2.57996	0.009417	10	4.24243	46267	0.03767
		OLIG	1.92253	0.060046	9	4.98488	54364	0.240184
		NEU	1.73385	0.095812	9	5.48535	59822	0.383249
		AST	1.175	0.401373	7	6.04634	65940	1
	Low-specificity	MG	2.90587	0.000166	20	8.44342	92082	0.000664
		OLIG	2.41459	0.003136	16	7.63504	83266	0.012543
		NEU	1.98206	0.014046	17	9.73209	106136	0.056184
		AST	1.13592	0.413983	9	8.04519	87739	1

### Sheet: Table S3
	Supplementary Table 3: Enrichment results of MS-associated DMPs in white matter (n = 8,336) from Tiane et al. 2023.The high-specificity, medium-specificity and low-specificity CpG sets were used to test for enrichment of specific cell-types in the MS-associated DMPs reported by Tiane et al. 2023. Shown is the odds ratio, associated P-value, overlap in CpGs, expected number of CpGs (expected count…
		CpG Set	Odds Ratio	P-value	Overlap	Expected Count	Set Size	q-value
	High-specificity	MG	0.472711	1	84	149.757	529	1
		OLIG	14.688	2.10539e-99	270	90.024	318	3.36863e-98
		NEU	0.384225	1	134	281.679	995	1
		AST	13.8173	2.18595e-86	239	80.3988	284	3.49752e-85
	Medium-specificity	MG	2.45496	9.55023e-68	800	474.183	1675	3.82009e-67
		OLIG	4.40996	2.55156e-234	1323	619.694	2189	1.02062e-233
		NEU	2.16484	1.80409e-75	1185	760.392	2686	7.21636e-75
		AST	6.12233	0	1884	805.404	2845	0
	Low-specificity	MG	2.23632	3.24214e-94	1409	897.126	3169	1.29686e-93
		OLIG	10.7778	0	3197	1231.18	4349	0
		NEU	2.22471	1.55386e-120	1908	1243.63	4393	6.21545e-120
		AST	8.59019	0	2837	1141.72	4033	0
